# Recovering short DNA fragments from minerals and marine sediments: a comparative study evaluating lysis and isolation approaches

**DOI:** 10.1101/2023.12.09.570911

**Authors:** Darjan Gande, Christiane Hassenrück, Marina Žure, Tim Richter-Heitmann, Eske Willerslev, Michael W. Friedrich

**Author notes:** **Corresponding authors:** Darjan Gande; and Michael W. Friedrich.

## Abstract

Marine sediments as excellent climate archives, contain among other biomolecules substantial amounts of extracellular DNA. Through mechanisms of binding to various minerals, some of the DNA stays protected from degradation and remains preserved. While this pool of DNA represents genomic ecosystem fingerprints spanning over millions of years, the capability of current DNA extraction methods in recovering mineral-bound DNA remains poorly understood. We evaluated current sedimentary DNA extraction approaches and their ability to desorb and extract short DNA fragments from pure clay and quartz minerals as well as from different types of marine sediments. We separately investigated lysis (DNA release) and isolation steps (purification of DNA) comparing five different types of lysis buffers across two commonly used DNA isolation approaches: silica magnetic beads and liquid-phase organic extraction and purification. The choice of lysis buffer significantly impacted the amount of recovered mineral-bound DNA and facilitated selective desorption of DNA fragments. High molarity EDTA and phosphate lysis buffers recovered on average an order of magnitude more DNA from clay than other tested buffers, while both isolation approaches recovered comparable amounts of DNA. However, organic extraction caused an inhibitory effect in subsequent downstream applications (e.g., PCR), across all assessed sediment DNA extracts while silica magnetic beads induced inhibition only in half of the tested DNA extracts. Furthermore, we demonstrate that both, the isolation approach and the lysis buffer play a decisive role in successful library preparation and that lysis buffer choice impacted the final library fragment distribution. With this study, we underscore the critical importance of lysis buffer selection to maximize the recovery of mineral-bound DNA in sedimentary DNA extractions and show its profound impact on recovered fragment lengths, a crucial factor alongside existing isolation approaches in facilitating high-quality DNA extracts for downstream analysis related to ancient environmental (aeDNA) research.
