## Supplementary material for "Recovering short DNA fragments from minerals and marine sediments: a comparative study evaluating lysis and isolation approaches": Table SE1

### Sheet: Sediment_samples_library_build
Table_SE1 - Library preparation details (inhibition, pooling, total input)
										Library preparation			Library amplification
Sediment code	Lysis	Isolation	Pooled_sample_ID	PCR inhibition	Zymo clean-up	PCR inhibition after clean-up?	Pooled sample concentration [ng/µL]	Dilution for library build?	Dilution	Final extract input volume [µL]	Final extract concentration [ng/µL]	Total DNA input [ng]	iPCR cycles
N-PAC	Rohland	Mag. Beads	400	no	no	-	0	no	-	40	0	?	17
MID-PAC	Rohland	Mag. Beads	401	no	no	-	0	no	-	40	0	?	15
BS-SAP	Rohland	Mag. Beads	402	yes	yes	no	3.95	yes	25.4 µL + 14.6 EB	40	2.5	100	9
BS-LAC	Rohland	Mag. Beads	403	no	no	-	0.51	no	-	40	0.51	20.4	14
SG-CLY	Rohland	Mag. Beads	404	no	no	-	22.7	yes	4.40 µL + 35.6 EB	40	2.5	100	11
N-PAC	Rohland	PCI/CI	405	yes	yes	no	0.55	no	-	40	0.55	22	16
MID-PAC	Rohland	PCI/CI	406	yes	yes	no	0.82	no	-	40	0.82	32.8	15
BS-SAP	Rohland	PCI/CI	407	yes	yes	yes	4.29	yes	23.3 µL + 16.7 EB	40	2.5	100	15
BS-LAC	Rohland	PCI/CI	408	yes	yes	yes	0.65	yes / inhibition!	40 µL + 20 µL EB	60	0.43	25.8	18
SG-CLY	Rohland	PCI/CI	409	yes	yes	no	15.33	yes	6.5 µL + 33.5 EB	40	2.5	100	14
BLANK_BEADS	Rohland	Mag. Beads	410	no	no	-	0	no	-	20	0	?	17
BLANK_PCI	Rohland	PCI/CI	411	no	no	-	0.55	no	-	20	0.55	11	18
N-PAC	Direito	Mag. Beads	412	yes	yes	no	0.63	no	-	40	0.63	25.2	16
MID-PAC	Direito	Mag. Beads	413	no	no	-	0	no	-	40	0	?	18
BS-SAP	Direito	Mag. Beads	414	yes	yes	no	3.88	yes	25.8 µL + 14.2 EB	40	2.5	100	11
BS-LAC	Direito	Mag. Beads	415	yes	yes	no	0.61	no	-	40	0.61	24.4	18
SG-CLY	Direito	Mag. Beads	416	yes	yes	no	13.22	yes	7.6 µL + 32.4 EB	40	2.5	100	11
N-PAC	Direito	PCI/CI	417	yes	yes	no	0	no	-	40	0	?	20
MID-PAC	Direito	PCI/CI	418	yes	yes	no	0.51	no	-	40	0.51	20.4	20
BS-SAP	Direito	PCI/CI	419	yes	yes	yes	4.09	yes	24.5 µL + 15.5 EB	40	2.5	100	20
BS-LAC	Direito	PCI/CI	420	yes	yes	yes	0.56	yes / inhibition!	40 µL + 20 µL EB	60	0.37	22.2	19
SG-CLY	Direito	PCI/CI	421	yes	yes	no	8.36	yes	12 µL + 28 EB	40	2.5	100	18
BLANK_BEADS	Direito	Mag. Beads	422	no	no	-	0	no	-	20	0	?	18
BLANK_PCI	Direito	PCI/CI	423	no	no	-	0.52	no	-	20	0.52	10.4	20
